# A gene-distal polygenic architecture underlies the dominant axis of human trait covariation

**DOI:** 10.64898/2026.05.26.728050

**Authors:** Olin K. Silander

## Abstract

Genome-wide significant loci explain only part of the heritable signal for most complex traits, leaving a broad sub-significant polygenic background whose organisation is largely uncharacterised. Whether this background is largely diffuse noise or contains coherent structure shared across traits has been difficult to test, because SNP-level effects are noisy and LD-correlated, and conventional cross-trait analyses have exclusively focused on GWAS significance-filtered, LD-pruned variants. Here, using 403 GWAS summary statistics, we show that coherent cross-trait signal is detectable using signed regional medians of SNP effects. Singular value decomposition of regionally averaged effects recovered latent phenotypic axes. Focusing on the sub-significant polygenic background, we found that the axes persisted after removal of all genome-wide significant loci and flanking regions observed in any of the 403 GWAS analysed, a step which eliminated more than 75% of genomic loci. The dominant axis of trait variation, primarily metabolic, but spanning anthropometric, musculoskeletal, and cognitive traits, was unlike secondary axes in being enriched for regions more than 250 kb from any gene body, both before and after removal of genome-wide significant loci observed in these GWAS. These results show that the sub-significant polygenic background carries structured cross-trait information, and identify gene-distal non-coding variation as a defining feature of the dominant axis of human trait covariation, patterns that are largely inaccessible to approaches that rely on genome-wide significance for variant prioritisation.
