## Supplementary table 1 for "A gene-distal polygenic architecture underlies the dominant axis of human trait covariation"

trait_abbrev	study_name	trait_full	phenotype_group
AgeD_Dad	ukb-b-11303	Father's age at death	Aging & Longevity
AgeD_Mom	ukb-b-12687	Mother's age at death	Aging & Longevity
FaceAge	ukb-b-2148	Facial ageing	Aging & Longevity
Falls1Y	ukb-b-2535	Falls in the last year	Aging & Longevity
HairP1	ukb-d-2395_1	Hair/balding pattern: Pattern 1	Aging & Longevity
HairP2	ukb-a-301	Hair/balding pattern: Pattern 2	Aging & Longevity
HairP3	ukb-a-302	Hair/balding pattern: Pattern 3	Aging & Longevity
HairP4	ukb-a-303	Hair/balding pattern: Pattern 4	Aging & Longevity
TeloLen	ieu-b-4879	telomere length	Aging & Longevity
Top1pSur	ieu-a-1091	Top 1 % survival	Aging & Longevity
BasoCt	ieu-b-29	basophil cell count	Blood & Immune System
Eczema	ieu-a-996	Eczema	Blood & Immune System
EosCt	ieu-b-33	eosinophil cell count	Blood & Immune System
HbConc	ukb-d-30020_irnt	Haemoglobin concentration	Blood & Immune System
HctPct	ukb-d-30030_irnt	Haematocrit percentage	Blood & Immune System
IBD	ieu-a-31	Inflammatory bowel disease	Blood & Immune System
ImmRetFr	ukb-d-30280_irnt	Immature reticulocyte fraction	Blood & Immune System
LymphCt	ieu-b-32	lymphocyte cell count	Blood & Immune System
LymphCt_IR	ukb-d-30120_irnt	Lymphocyte count	Blood & Immune System
LymphP_IR	ukb-d-30180_irnt	Lymphocyte percentage	Blood & Immune System
MCHbC_IR	ukb-d-30060_irnt	Mean corpuscular haemoglobin concentration	Blood & Immune System
MonocyCt	ieu-b-31	monocyte cell count	Blood & Immune System
NeutCt_IR	ukb-d-30140_irnt	Neutrophill count	Blood & Immune System
NeutPct_IR	ukb-d-30200_irnt	Neutrophill percentage	Blood & Immune System
NeutroCt	ieu-b-34	neutrophil cell count	Blood & Immune System
RBC_Ct_IR	ukb-d-30010_irnt	Red blood cell (erythrocyte) count	Blood & Immune System
RBC_Dist_IR	ukb-d-30070_irnt	Red blood cell (erythrocyte) distribution width	Blood & Immune System
Scer_IgA	ieu-b-4908	Anti-Saccharomyces cerevisiae IgA levels	Blood & Immune System
WBC_Ct	ieu-b-30	white blood cell count	Blood & Immune System
WBC_Ct_IR	ukb-d-30000_irnt	White blood cell (leukocyte) count	Blood & Immune System
BackP_M	ukb-b-9838	Pain type(s) experienced in last month: Back pain	Bone, Joint & Musculoskeletal
CarpTunS	ukb-b-3965	Diagnoses - main ICD10: G56.0 Carpal tunnel syndrome	Bone, Joint & Musculoskeletal
Frac5Y	ukb-b-13346	Fractured/broken bones in last 5 years	Bone, Joint & Musculoskeletal
FracFall	ukb-b-15251	Fracture resulting from simple fall	Bone, Joint & Musculoskeletal
GripStrR	ukb-a-379	Hand grip strength (right)	Bone, Joint & Musculoskeletal
HeelDens	ukb-a-500	Heel bone mineral density (BMD) T-score automated	Bone, Joint & Musculoskeletal
NeuUppL	ukb-a-528	Diagnoses - main ICD10: G56 Mononeuropathies of upper limb	Bone, Joint & Musculoskeletal
OsteoMyl	ieu-b-4975	Osteomyelitis	Bone, Joint & Musculoskeletal
PainAll_M	ukb-a-477	Pain type(s) experienced in last month: Pain all over the body	Bone, Joint & Musculoskeletal
PBack3M	ukb-b-8463	Back pain for 3+ months	Bone, Joint & Musculoskeletal
PFace_M	ukb-b-17107	Pain type(s) experienced in last month: Facial pain	Bone, Joint & Musculoskeletal
PHead_M	ukb-b-12181	Pain type(s) experienced in last month: Headache	Bone, Joint & Musculoskeletal
PHip_M	ukb-b-7289	Pain type(s) experienced in last month: Hip pain	Bone, Joint & Musculoskeletal
PHip3M	ukb-b-133	Hip pain for 3+ months	Bone, Joint & Musculoskeletal
PKnee_M	ukb-b-16254	Pain type(s) experienced in last month: Knee pain	Bone, Joint & Musculoskeletal
PKnee3M	ukb-b-8906	Knee pain for 3+ months	Bone, Joint & Musculoskeletal
PLeg_St	ukb-b-4361	Leg pain when standing still or sitting	Bone, Joint & Musculoskeletal
PLegWalk	ukb-a-381	Leg pain on walking	Bone, Joint & Musculoskeletal
PNeck_M	ukb-b-18596	Pain type(s) experienced in last month: Neck or shoulder pain	Bone, Joint & Musculoskeletal
RheuArth	bbj-a-73	Rheumatoid Arthritis	Bone, Joint & Musculoskeletal
S_OstArth	ukb-b-14486	Non-cancer illness code, self-reported: osteoarthritis	Bone, Joint & Musculoskeletal
SitHgt	ukb-a-195	Sitting height	Bone, Joint & Musculoskeletal
StandHgt	ukb-a-389	Standing height	Bone, Joint & Musculoskeletal
AdenLung	ieu-a-965	Lung adenocarcinoma	Cancers & Neoplasms
CanBlad	ieu-b-4874	Bladder cancer	Cancers & Neoplasms
Canc_Dx	ukb-b-16855	Cancer diagnosed by doctor	Cancers & Neoplasms
CanCerv	ukb-b-918	Type of cancer: ICD10: D06.9 Cervix, unspecified	Cancers & Neoplasms
CanFSkin	ukb-b-10248	Type of cancer: ICD10: C44.3 Skin of other and unspecified parts of face	Cancers & Neoplasms
CanHemat	ieu-b-4878	haemotological cancer	Cancers & Neoplasms
CanHNeck	ieu-b-4912	Head and neck cancer	Cancers & Neoplasms
CanLung	ieu-b-4955	Lung cancer	Cancers & Neoplasms
CanOral	ieu-b-90	Oral cavity and pharyngeal cancer	Cancers & Neoplasms
CanOroPh	ieu-b-4962	Oral and oropharyngeal cancer	Cancers & Neoplasms
CanOvar	ieu-b-4963	Ovarian cancer	Cancers & Neoplasms
CanPan	ieu-b-4964	Pan cancer	Cancers & Neoplasms
CanProst	ukb-b-1392	Type of cancer: ICD10: C61 Malignant neoplasm of prostate	Cancers & Neoplasms
CanSqCL	ieu-a-967	Squamous cell lung cancer	Cancers & Neoplasms
CanTSkin	ukb-b-15685	Type of cancer: ICD10: C44.5 Skin of trunk	Cancers & Neoplasms
CanUnBr	ukb-b-19041	Type of cancer: ICD10: C50.9 Breast, unspecified	Cancers & Neoplasms
CanUpBr	ukb-b-6352	Type of cancer: ICD10: C50.4 Upper-outer quadrant of breast	Cancers & Neoplasms
CanUSkin	ukb-b-8416	Type of cancer: ICD10: C44.9 Malignant neoplasm of skin, unspecified	Cancers & Neoplasms
CMelSkin	ieu-b-4969	Melanoma skin cancer	Cancers & Neoplasms
CNMSkin	ieu-b-4959	Malignant non-melanoma skin cancer	Cancers & Neoplasms
CRC	ieu-b-4965	Colorectal cancer	Cancers & Neoplasms
Leukemia	ieu-b-4914	Leukaemia	Cancers & Neoplasms
LymLeuk	ieu-b-4956	Lymphoid leukaemia	Cancers & Neoplasms
AnginaDx	ukb-b-8468	Vascular/heart problems diagnosed by doctor: Angina	Cardiovascular & Circulatory
ChestPWlk	ukb-b-4106	Chest pain or discomfort when walking uphill or hurrying	Cardiovascular & Circulatory
CholesHDL	ieu-b-4843	HDL cholesterol	Cardiovascular & Circulatory
CholesLDL	ieu-b-4846	LDL cholesterol	Cardiovascular & Circulatory
Cholest_IR	ukb-d-30690_irnt	Cholesterol	Cardiovascular & Circulatory
DiaBP	ieu-b-39	diastolic blood pressure	Cardiovascular & Circulatory
DiaBP_A59	ukb-a-359	Diastolic blood pressure automated reading	Cardiovascular & Circulatory
DiaBP_A92	ukb-b-7992	Diastolic blood pressure, automated reading	Cardiovascular & Circulatory
DVT_LegDx	ukb-b-11411	Blood clot, DVT, bronchitis, emphysema, asthma, rhinitis, eczema, allergy diagnosed by doctor: Blood clot in the leg (DVT)	Cardiovascular & Circulatory
DVT_LungDx	ukb-b-13704	Blood clot, DVT, bronchitis, emphysema, asthma, rhinitis, eczema, allergy diagnosed by doctor: Blood clot in the lung	Cardiovascular & Circulatory
ECG_HR	ukb-b-11361	ECG, heart rate	Cardiovascular & Circulatory
HeartAtt	ukb-b-11590	Vascular/heart problems diagnosed by doctor: Heart attack	Cardiovascular & Circulatory
HighBP	ukb-b-14177	Vascular/heart problems diagnosed by doctor: High blood pressure	Cardiovascular & Circulatory
LDLDir_IR	ukb-d-30780_irnt	LDL direct	Cardiovascular & Circulatory
MaxHR	ukb-a-393	Maximum heart rate during fitness test	Cardiovascular & Circulatory
MaxWorkL	ukb-a-392	Maximum workload during fitness test	Cardiovascular & Circulatory
PlsRate	ukb-a-363	Pulse rate	Cardiovascular & Circulatory
PlsRateA	ukb-b-18103	Pulse rate, automated reading	Cardiovascular & Circulatory
PlsW_P2P	ukb-b-8778	Pulse wave peak to peak time	Cardiovascular & Circulatory
PlsWASI	ukb-b-11971	Pulse wave Arterial Stiffness index	Cardiovascular & Circulatory
PlsWRI	ukb-b-11598	Pulse wave reflection index	Cardiovascular & Circulatory
S_Angina	ukb-b-8650	Non-cancer illness code, self-reported: angina	Cardiovascular & Circulatory
S_HypTen	ukb-b-14057	Non-cancer illness code, self-reported: hypertension	Cardiovascular & Circulatory
StrokeDx	ukb-b-8714	Vascular/heart problems diagnosed by doctor: Stroke	Cardiovascular & Circulatory
SysBP_18	ieu-b-4818	Systolic blood pressure	Cardiovascular & Circulatory
SysBP_38	ieu-b-38	systolic blood pressure	Cardiovascular & Circulatory
SysBP_A	ukb-b-20175	Systolic blood pressure, automated reading	Cardiovascular & Circulatory
TargHRAc	ukb-b-16609	Target heart rate achieved	Cardiovascular & Circulatory
VascHDxN	ukb-b-13352	Vascular/heart problems diagnosed by doctor: None of the above	Cardiovascular & Circulatory
ALevels	ukb-b-11615	Qualifications: A levels/AS levels or equivalent	Education & Cognitive
CollegeD	ieu-a-836	College completion	Education & Cognitive
CSEs	ukb-b-10505	Qualifications: CSEs or equivalent	Education & Cognitive
DurScDis	ukb-b-15418	Duration screen displayed	Education & Cognitive
EduYr	ukb-b-2709	Year ended full time education	Education & Cognitive
FI3_Word	ukb-d-4957	FI3 : word interpolation	Education & Cognitive
FI4PArith	ukb-d-4968	FI4 : positional arithmetic	Education & Cognitive
FI6CoArith	ukb-d-4990	FI6 : conditional arithmetic	Education & Cognitive
FI8ChArith	ukb-d-5012	FI8 : chained arithmetic	Education & Cognitive
FluIntSc	ukb-a-196	Fluid Cognitive score	Education & Cognitive
GCSEs	ukb-b-18099	Qualifications: O levels/GCSEs or equivalent	Education & Cognitive
HH_Inc	ukb-b-7408	Average total household income before tax	Education & Cognitive
MatchTm	ukb-a-199	Mean time to correctly identify matches	Education & Cognitive
NVQHND	ukb-b-7926	Qualifications: NVQ or HND or HNC or equivalent	Education & Cognitive
ProspMem	ukb-a-197	Prospective memory result	Education & Cognitive
TimeComp	ukb-b-13823	Time to complete round	Education & Cognitive
UniverD	ukb-b-16489	Qualifications: College or University degree	Education & Cognitive
YearsSch	ieu-b-4835	Years of schooling	Education & Cognitive
AbdP_3M	ukb-b-19097	Stomach/abdominal pain for 3+ months	Infections & Hospitalization
AbdP_M	ukb-b-11413	Pain type(s) experienced in last month: Stomach or abdominal pain	Infections & Hospitalization
Appendic	ieu-b-4967	Appendicitis	Infections & Hospitalization
Cellulit	ieu-b-4970	Cellulitis	Infections & Hospitalization
CholeCys	ieu-b-4971	Cholecystitits	Infections & Hospitalization
EndoCard	ieu-b-4972	Endocarditis	Infections & Hospitalization
HospStay	ukb-b-1260	Spells in hospital	Infections & Hospitalization
LongIll	ukb-b-13764	Long-standing illness, disability or infirmity	Infections & Hospitalization
LRTI	ieu-b-4973	LRTI	Infections & Hospitalization
LRTI_CC	ieu-b-4974	LRTI (critical care)	Infections & Hospitalization
MajOp_26	ukb-a-326	Had other major operations	Infections & Hospitalization
MajOp_37	ukb-b-9937	Had major operations	Infections & Hospitalization
OthMedDx	ukb-b-14961	Other serious medical condition/disability diagnosed by doctor	Infections & Hospitalization
Seps28D	ieu-b-4981	Sepsis (28 day death in critical care)	Infections & Hospitalization
SepsCC	ieu-b-4982	Sepsis (critical care)	Infections & Hospitalization
Sepsis_69	ieu-b-69	sepsis	Infections & Hospitalization
Sepsis_80	ieu-b-4980	Sepsis	Infections & Hospitalization
URTI	ieu-b-5063	URTI	Infections & Hospitalization
UTI	ieu-b-5065	UTI	Infections & Hospitalization
AlcCons	ieu-b-4833	Alcohol consumption	Lifestyle & Behavior
AlcCur	ukb-d-20117_2	Alcohol drinker status: Current	Lifestyle & Behavior
AlcPrev	ukb-b-12654	Former alcohol drinker	Lifestyle & Behavior
AlcWk	ieu-b-73	Alcoholic drinks per week	Lifestyle & Behavior
CigsDay	ieu-b-4825	Cigarettes smoked per day	Lifestyle & Behavior
CoffCons	ukb-b-9508	Coffee consumed	Lifestyle & Behavior
CoffInt	ukb-b-5237	Coffee intake	Lifestyle & Behavior
ColdJob	ukb-d-22607_1	Workplace very cold: Sometimes	Lifestyle & Behavior
CookVeg	ukb-b-8089	Cooked vegetable intake	Lifestyle & Behavior
DietVar	ukb-b-2909	Variation in diet	Lifestyle & Behavior
DIY_Hvy	ukb-b-2634	Duration of heavy DIY	Lifestyle & Behavior
DIY_Light	ukb-b-2993	Duration of light DIY	Lifestyle & Behavior
FamSatis	ukb-b-3666	Family relationship satisfaction	Lifestyle & Behavior
FruitInt	ieu-b-45	Fresh fruit intake	Lifestyle & Behavior
HotDrTmp	ukb-b-14203	Hot drink temperature	Lifestyle & Behavior
ModActD	ukb-b-2346	Duration of moderate activity	Lifestyle & Behavior
NoiseJobO	ukb-d-22606_2	Workplace very noisy: Often	Lifestyle & Behavior
NoiseJob	ukb-b-2091	Noisy workplace	Lifestyle & Behavior
NOxPlltn	ukb-b-12417	Nitrogen oxides air pollution; 2010	Lifestyle & Behavior
OutdoorSum	ukb-b-969	Time spend outdoors in summer	Lifestyle & Behavior
PhysAct	ieu-b-4859	Physical activity	Lifestyle & Behavior
PhysViol	ukb-d-20529	Victim of physically violent crime	Lifestyle & Behavior
ProfQual	ukb-b-13799	Qualifications: Other professional qualifications eg: nursing, teaching	Education & Cognitive
RiskTak	ukb-b-14147	Risk taking	Lifestyle & Behavior
SexPartn	ukb-b-4256	Lifetime number of sexual partners	Lifestyle & Behavior
SmokeCur_16	ukb-a-16	Current tobacco smoking	Lifestyle & Behavior
SmokeCur_25	ukb-a-225	Smoking status: Current	Lifestyle & Behavior
SmokeEx_60	ukb-a-260	Tobacco smoking: Ex-smoker	Lifestyle & Behavior
SmokeExpo	ukb-b-6244	Exposure to tobacco smoke outside home	Lifestyle & Behavior
SmokeInit	ieu-b-4877	smoking initiation	Lifestyle & Behavior
SmokeLt	ukb-b-8133	Light smokers, at least 100 smokes in lifetime	Lifestyle & Behavior
SmokeNvr_06	ukb-d-22506_114	Tobacco smoking: Never smoked	Lifestyle & Behavior
SmokeNvr_16	ukb-d-20116_0	Smoking status: Never	Lifestyle & Behavior
SmokeEx_17	ukb-a-17	Past tobacco smoking	Lifestyle & Behavior
SmokeEx_24	ukb-a-224	Smoking status: Previous	Lifestyle & Behavior
SmokeEx6M	ukb-b-11355	Ever stopped smoking for 6+ months	Lifestyle & Behavior
SmokEver	ieu-b-4858	Ever smoked	Lifestyle & Behavior
SnapBTm	ukb-b-19373	Duration to first press of snap-button in each round	Lifestyle & Behavior
Speeding	ukb-b-4549	Drive faster than motorway speed limit	Lifestyle & Behavior
SunProt	ukb-b-7422	Use of sun/uv protection	Lifestyle & Behavior
TeaCons	ukb-b-17988	Tea consumed	Lifestyle & Behavior
TeaInt	ukb-b-6066	Tea intake	Lifestyle & Behavior
Townsend	ukb-a-44	Townsend deprivation index at recruitment	Lifestyle & Behavior
VigActiv	ukb-b-13932	Duration of vigorous activity	Lifestyle & Behavior
WalkDur_16	ukb-a-516	Duration walking for pleasure	Lifestyle & Behavior
WalkDur_98	ukb-b-16998	Duration of walks	Lifestyle & Behavior
WalkPace	ukb-a-513	Usual walking pace	Lifestyle & Behavior
WaterInt	ukb-b-14898	Water intake	Lifestyle & Behavior
Albumin	ukb-d-30600_irnt	Albumin	Liver & Kidney Function
Creat_Urn	ukb-a-333	Creatinine (enzymatic) in urine	Liver & Kidney Function
Creatin	ukb-d-30700_irnt	Creatinine	Liver & Kidney Function
eGlFilR	ieu-b-4832	Estimated glomerular filtration rate	Liver & Kidney Function
MicroAlb_00	ukb-d-30500_irnt	Microalbumin in urine	Liver & Kidney Function
MicroAlb_97	ieu-a-1097	Microalbuminuria	Liver & Kidney Function
UACR	ieu-a-1107	Urinary albumin-to-creatinine ratio	Liver & Kidney Function
AllergyDx	ukb-b-17241	Blood clot, DVT, bronchitis, emphysema, asthma, rhinitis, eczema, allergy diagnosed by doctor: Hayfever, allergic rhinitis or eczema	Lung & Respiratory
AsthmaDx96	ukb-b-20296	Blood clot, DVT, bronchitis, emphysema, asthma, rhinitis, eczema, allergy diagnosed by doctor: Asthma	Lung & Respiratory
AsthmaDx97	ukb-b-11297	Doctor diagnosed asthma	Lung & Respiratory
ChestP	ukb-b-10591	Chest pain or discomfort	Lung & Respiratory
CoughMost	ukb-b-16858	Cough on most days	Lung & Respiratory
EmphCB	ukb-b-16207	Blood clot, DVT, bronchitis, emphysema, asthma, rhinitis, eczema, allergy diagnosed by doctor: Emphysema/chronic bronchitis	Lung & Respiratory
FEV1FVC	ieu-b-4856	FEV1/FVC	Lung & Respiratory
FEV1FVC7	ieu-b-106	FEV1/FVC < 0.7	Lung & Respiratory
FExpV1	ieu-b-4853	Forced expiratory volume in 1-second	Lung & Respiratory
FVitC_05	ieu-b-105	FVC	Lung & Respiratory
FVitC_36	ukb-a-336	Forced vital capacity (FVC)	Lung & Respiratory
Hayfever	ukb-b-7178	Doctor diagnosed hayfever or allergic rhinitis	Lung & Respiratory
Inhaler	ukb-a-339	Used an inhaler for chest within last hour	Lung & Respiratory
PExpFl	ukb-a-338	Peak expiratory flow (PEF)	Lung & Respiratory
Pneu28D	ieu-b-4977	Pneumonia (28 day death in critical care)	Lung & Respiratory
PneuCC	ieu-b-4978	Pneumonia (critical care)	Lung & Respiratory
PneuDth	ieu-b-4979	Pneumonia (death)	Lung & Respiratory
Pneumon	ieu-b-4976	Pneumonia	Lung & Respiratory
PulmFib	ukb-a-358	Underlying (primary) cause of death: ICD10: J84.1 Other interstitial pulmonary diseases with fibrosis	Lung & Respiratory
SelfAllg	ukb-b-16499	Non-cancer illness code, self-reported: hayfever/allergic rhinitis	Lung & Respiratory
SelfAsth	ukb-b-18113	Non-cancer illness code, self-reported: asthma	Lung & Respiratory
ShortBre	ukb-b-9543	Shortness of breath walking on level ground	Lung & Respiratory
Snoring	ukb-b-17400	Snoring	Lung & Respiratory
SpiroRep	ukb-b-19066	Reproduciblity of spirometry measurement using ERS/ATS criteria	Lung & Respiratory
Wheeze	ukb-b-18335	Wheeze or whistling in the chest in last year	Lung & Respiratory
ADHD	ieu-a-1183	ADHD	Mental Health & Neurological
Agreeabl	ieu-a-113	Neo-agreeableness	Mental Health & Neurological
AlzDis	ieu-b-5067	Alzheimer's disease	Mental Health & Neurological
AmLatScl	ieu-a-1085	Amyotrophic lateral sclerosis	Mental Health & Neurological
Anorexia	ieu-a-1186	Anorexia Nervosa	Mental Health & Neurological
AnxDep_GP	ukb-b-6991	Seen doctor (GP) for nerves, anxiety, tension or depression	Mental Health & Neurological
AnxDep_Psy	ukb-b-18336	Seen a psychiatrist for nerves, anxiety, tension or depression	Mental Health & Neurological
AnxietyDx	ukb-d-20544_15	Mental health problems ever diagnosed by a professional: Anxiety, nerves or generalized anxiety disorder	Mental Health & Neurological
Anxious	ukb-b-6519	Worrier / anxious feelings	Mental Health & Neurological
AnxLongM	ukb-d-20421	Ever felt worried, tense, or anxious for most of a month or longer	Mental Health & Neurological
AutismSD	ieu-a-1185	Autism Spectrum Disorder	Mental Health & Neurological
Bipolar	ieu-b-41	bipolar disorder	Mental Health & Neurological
BipolarDx	ukb-a-525	Diagnoses - main ICD10: F31 Bipolar affective disorder	Mental Health & Neurological
CogFunc	ieu-b-4837	Cognitive function	Mental Health & Neurological
Confide	ukb-b-4982	Able to confide	Mental Health & Neurological
Conscien	ieu-a-114	Neo-conscientiousness	Mental Health & Neurological
Depress_S	ukb-b-12064	Non-cancer illness code, self-reported: depression	Mental Health & Neurological
DepressDx	ukb-d-20544_11	Mental health problems ever diagnosed by a professional: Depression	Mental Health & Neurological
DepressRx	ukb-d-20546_3	Substances taken for depression: Medication prescribed to you (for at least two weeks)	Mental Health & Neurological
DepressSym	ieu-b-4839	Depressive symptoms	Mental Health & Neurological
Extravert	ieu-a-115	Neo-extraversion	Mental Health & Neurological
FedUp	ukb-b-19809	Fed-up feelings	Mental Health & Neurological
FI5_FamRel	ukb-d-4979	FI5 : family relationship calculation	Mental Health & Neurological
FinanSat	ukb-b-2830	Financial situation satisfaction	Mental Health & Neurological
FrndSat	ukb-a-371	Friendships satisfaction	Mental Health & Neurological
Guilt	ukb-b-10169	Guilty feelings	Mental Health & Neurological
Happiness	ukb-a-367	Happiness	Mental Health & Neurological
HeadP3M	ukb-b-13092	Headaches for 3+ months	Mental Health & Neurological
HealthSat	ukb-a-369	Health satisfaction	Mental Health & Neurological
HighStrg	ukb-b-10093	Tense / 'highly strung'	Mental Health & Neurological
HlthRating	ukb-a-251	Overall health rating	Mental Health & Neurological
Irrit2D	ukb-b-8196	Ever highly irritable/argumentative for 2 days	Mental Health & Neurological
Irritable	ukb-b-13745	Irritability	Mental Health & Neurological
JobSat	ukb-a-368	Work/job satisfaction	Mental Health & Neurological
Lonely	ukb-b-8476	Loneliness, isolation	Mental Health & Neurological
MajDep	ieu-b-102	Major depression	Mental Health & Neurological
ManActiv	ukb-b-11542	Manic/hyper symptoms: I was more active than usual	Mental Health & Neurological
ManCreat	ukb-b-13187	Manic/hyper symptoms: I was more creative or had more ideas than usual	Mental Health & Neurological
Manic2Day	ukb-b-15272	Ever manic/hyper for 2 days	Mental Health & Neurological
ManicAll	ukb-b-10002	Manic/hyper symptoms: All of the above	Mental Health & Neurological
ManicTalk	ukb-b-8893	Manic/hyper symptoms: I was more talkative than usual	Mental Health & Neurological
ManLngth	ukb-b-7587	Length of longest manic/irritable episode	Mental Health & Neurological
ManSleep	ukb-b-11588	Manic/hyper symptoms: I needed less sleep than usual	Mental Health & Neurological
MentDistr	ukb-d-20500	Ever suffered mental distress preventing usual activities	Mental Health & Neurological
MentHelp	ukb-d-20499	Ever sought or received professional help for mental distress	Mental Health & Neurological
Miserabl	ukb-b-18994	Miserableness	Mental Health & Neurological
MoodSwg	ukb-b-14180	Mood swings	Mental Health & Neurological
MultScle	ieu-b-18	multiple sclerosis	Mental Health & Neurological
NervFeel	ukb-b-20544	Nervous feelings	Mental Health & Neurological
Neurotic_116	ieu-a-116	Neo-neuroticism	Mental Health & Neurological
Neurotic_30	ukb-b-4630	Neuroticism score	Mental Health & Neurological
Neurotic_47	ieu-b-4847	Neuroticism	Mental Health & Neurological
NoBiPDep	ukb-d-20126_0	Bipolar and major depression status: No Bipolar or Depression	Mental Health & Neurological
ObCompD	ieu-a-1189	Obsessive Compulsive Disorder	Mental Health & Neurological
Openness	ieu-a-117	Neo-openness to experience	Mental Health & Neurological
ParkDis	ieu-b-7	Parkinson's disease	Mental Health & Neurological
SchizoRip	ieu-b-42	schizophrenia	Mental Health & Neurological
SchizoTru	ieu-b-5099	schizophrenia	Mental Health & Neurological
SensHurt	ukb-b-9981	Sensitivity / hurt feelings	Mental Health & Neurological
SuffNerv	ukb-b-19957	Suffer from 'nerves'	Mental Health & Neurological
Unenthus	ukb-a-376	Ever unenthusiastic/disinterested for a whole week	Mental Health & Neurological
Wellbein	ieu-b-4852	Wellbeing	Mental Health & Neurological
WorryEmb	ukb-b-13653	Worry too long after embarrassment	Mental Health & Neurological
A_AminTr	ukb-d-30620_irnt	Alanine aminotransferase	Metabolic & Endocrine
ApolipA1	ieu-b-107	apolipoprotein A-I	Metabolic & Endocrine
ApolipB	ieu-b-108	apolipoprotein B	Metabolic & Endocrine
BasMetR	ukb-a-268	Basal metabolic rate	Metabolic & Endocrine
BMI_03	ukb-b-2303	Body mass index (BMI)	Metabolic & Endocrine
BMI_16	ieu-b-4816	Body mass index	Metabolic & Endocrine
BMI_40	ieu-b-40	body mass index	Metabolic & Endocrine
BodyH2O	ukb-b-14540	Whole body water mass	Metabolic & Endocrine
Calcium	ukb-d-30680_irnt	Calcium	Metabolic & Endocrine
ChObesity	ieu-a-1096	Childhood obesity	Metabolic & Endocrine
CRP	ieu-b-4764	C-reactive protein	Metabolic & Endocrine
CRP_Lvl	ieu-b-35	C-Reactive protein level	Metabolic & Endocrine
D_AminTr	ukb-d-30650_irnt	Aspartate aminotransferase	Metabolic & Endocrine
DiabetDx	ukb-b-10753	Diabetes diagnosed by doctor	Metabolic & Endocrine
DiabEye	ukb-b-10181	Eye problems/disorders: Diabetes related eye disease	Metabolic & Endocrine
FastGlu	ieu-b-113	Fasting glucose	Metabolic & Endocrine
FastIns	ieu-b-115	Fasting insulin	Metabolic & Endocrine
FatArm	ukb-a-283	Arm fat mass (right)	Metabolic & Endocrine
FatBody	ieu-a-999	Body fat	Metabolic & Endocrine
Ferritin	ieu-a-1050	Ferritin	Metabolic & Endocrine
FFM_Leg	ukb-a-276	Leg fat-free mass (right)	Metabolic & Endocrine
FFMBody	ukb-b-13354	Whole body fat-free mass	Metabolic & Endocrine
FFMTrunk	ukb-b-17409	Trunk fat-free mass	Metabolic & Endocrine
FM_Leg	ukb-a-275	Leg fat mass (right)	Metabolic & Endocrine
FM_Body	ukb-a-265	Whole body fat mass	Metabolic & Endocrine
FM_Trunk	ukb-a-291	Trunk fat mass	Metabolic & Endocrine
FP_Leg	ukb-b-20531	Leg fat percentage (right)	Metabolic & Endocrine
FP_Body	ukb-b-8909	Body fat percentage	Metabolic & Endocrine
FP_Trunk	ukb-b-16407	Trunk fat percentage	Metabolic & Endocrine
GastRefl	ukb-b-16818	Non-cancer illness code, self-reported: gastro-oesophageal reflux (gord) / gastric reflux	Metabolic & Endocrine
Glucose	ukb-d-30740_irnt	Glucose	Metabolic & Endocrine
GlyHb	ukb-d-30750_irnt	Glycated haemoglobin	Metabolic & Endocrine
Gout	ieu-a-1054	Gout	Metabolic & Endocrine
HbA1C_03	ieu-b-103	HbA1C	Metabolic & Endocrine
HbA1C_41	ieu-b-4841	HbA1c	Metabolic & Endocrine
HipCirc	ukb-a-388	Hip circumference	Metabolic & Endocrine
HOMABeta	ieu-b-117	HOMA-B	Metabolic & Endocrine
HOMAInsRe	ieu-b-118	HOMA-IR	Metabolic & Endocrine
ImpedArm	ukb-a-272	Impedance of arm (right)	Metabolic & Endocrine
ImpedBody	ukb-a-269	Impedance of whole body	Metabolic & Endocrine
ImpedLeg	ukb-a-270	Impedance of leg (right)	Metabolic & Endocrine
InGrFac1	ukb-d-30770_irnt	IGF-1	Metabolic & Endocrine
Insul1Yr	ukb-b-8388	Started insulin within one year diagnosis of diabetes	Metabolic & Endocrine
Iron	ieu-a-1049	Iron	Metabolic & Endocrine
Leptin	ieu-a-1002	Leptin	Metabolic & Endocrine
NaK_U	ieu-b-47	Urinary sodium-potassium ratio	Metabolic & Endocrine
Obesity1	ieu-a-90	Obesity class 1	Metabolic & Endocrine
Obesity2	ieu-a-91	Obesity class 2	Metabolic & Endocrine
Obesity3	ieu-a-92	Obesity class 3	Metabolic & Endocrine
OverWt	ieu-a-93	Overweight	Metabolic & Endocrine
Phosphat	ukb-d-30810_irnt	Phosphate	Metabolic & Endocrine
PMsTrunk	ukb-b-9685	Trunk predicted mass	Metabolic & Endocrine
SelfT2D	ukb-b-12948	Non-cancer illness code, self-reported: diabetes	Metabolic & Endocrine
T2D	ieu-a-1090	Type 2 diabetes	Metabolic & Endocrine
TotProt	ukb-d-30860_irnt	Total protein	Metabolic & Endocrine
Transfrin	ieu-a-1052	Transferrin	Metabolic & Endocrine
Triglyc_11	ieu-b-111	triglycerides	Metabolic & Endocrine
Triglyc_49	ieu-b-4849	Triglycerides	Metabolic & Endocrine
Urate	ieu-a-789	Urate	Metabolic & Endocrine
Urea	ukb-d-30670_irnt	Urea	Metabolic & Endocrine
UrineK	ukb-a-334	Potassium in urine	Metabolic & Endocrine
UrineNa	ukb-a-335	Sodium in urine	Metabolic & Endocrine
VitD	ukb-d-30890_irnt	Vitamin D	Metabolic & Endocrine
VitD_Hyd25	ieu-b-4812	25 hydroxyvitamin D level	Metabolic & Endocrine
WaistCir	ukb-a-382	Waist circumference	Metabolic & Endocrine
Weight	ukb-a-249	Weight	Metabolic & Endocrine
WHipRatio	ieu-b-4829	Waist-hip ratio	Metabolic & Endocrine
WtChg1Y	ukb-a-263	Weight change compared with 1 year ago	Metabolic & Endocrine
Age1stBth	ieu-b-4819	Age at first birth	Reproductive & Hormonal
AgeMenar	ieu-b-4822	Age at menarche	Reproductive & Hormonal
AgeMenop	ieu-b-4824	Age at menopause	Reproductive & Hormonal
BirthLen	ieu-a-29	Birth length	Reproductive & Hormonal
BirthWt	ukb-a-198	Birth weight	Reproductive & Hormonal
Body10Y	ukb-b-4650	Comparative body size at age 10	Reproductive & Hormonal
BreastFd	ukb-b-13423	Breastfed as a baby	Reproductive & Hormonal
BrthFem	ukb-b-338	Sex of baby: Female	Reproductive & Hormonal
BrthMale	ukb-b-17514	Sex of baby: Male	Reproductive & Hormonal
Bwt1stC	ukb-b-3357	Birth weight of first child	Reproductive & Hormonal
ExtremHt	ieu-a-86	Extreme height	Reproductive & Hormonal
FaceHrAge	ukb-b-5945	Relative age of first facial hair	Reproductive & Hormonal
HtAdoAdu	ieu-a-1040	Difference in height between adolescence and adulthood	Reproductive & Hormonal
HtChdAdu	ieu-a-1037	Difference in height between childhood and adulthood	Reproductive & Hormonal
InfHC	ieu-a-28	Infant head circumference	Reproductive & Hormonal
MenstrLn	ukb-a-351	Length of menstrual cycle	Reproductive & Hormonal
NumChild_27	ieu-b-4827	Number of children ever born measurement	Reproductive & Hormonal
NumChild_60	ieu-b-4760	Number of children	Reproductive & Hormonal
OophBilat	ukb-b-17868	Bilateral oophorectomy (both ovaries removed)	Reproductive & Hormonal
PlasCort	ieu-a-1012	Plasma cortisol	Reproductive & Hormonal
Testost	ukb-d-30850_irnt	Testosterone	Reproductive & Hormonal
UsedHRT	ukb-b-18541	Ever used hormone-replacement therapy (HRT)	Reproductive & Hormonal
VoiceAge	ukb-b-5262	Relative age voice broke	Reproductive & Hormonal
Cataract	ukb-b-8329	Eye problems/disorders: Cataract	Sensory & Eye Health
CornHys	ukb-b-11480	Corneal hysteresis (right)	Sensory & Eye Health
CornRes	ukb-b-15178	Corneal resistance factor (right)	Sensory & Eye Health
EyeOthr	ukb-b-10066	Eye problems/disorders: Other serious eye condition	Sensory & Eye Health
EyeProb	ukb-b-7007	Other eye problems	Sensory & Eye Health
EyeTraum	ukb-b-9050	Eye problems/disorders: Injury or trauma resulting in loss of vision	Sensory & Eye Health
Glasses	ukb-b-14576	Wears glasses or contact lenses	Sensory & Eye Health
Glaucoma	ukb-b-17324	Eye problems/disorders: Glaucoma	Sensory & Eye Health
HearAid	ukb-a-340	Hearing aid user	Sensory & Eye Health
HearDiff	ukb-a-257	Hearing difficulty/problems: Yes	Sensory & Eye Health
Longsight	ukb-b-18189	Reason for glasses/contact lenses: For long-sightedness, i.e. for distance and near, but particularly for near tasks like reading (called 'hypermetropia')	Sensory & Eye Health
MaculDeg	ukb-b-17194	Eye problems/disorders: Macular degeneration	Sensory & Eye Health
OccuPrCC	ukb-b-19277	Intra-ocular pressure, corneal-compensated (right)	Sensory & Eye Health
OccuPrGR	ukb-b-14146	Intra-ocular pressure, Goldmann-correlated (right)	Sensory & Eye Health
Shortsight	ukb-b-6353	Reason for glasses/contact lenses: For short-sightedness, i.e. only or mainly for distance viewing such as driving, cinema etc (called 'myopia')	Sensory & Eye Health
SphPwr_R	ukb-b-19994	Spherical power (right)	Sensory & Eye Health
TinnitNo	ukb-d-4803_0	Tinnitus: No, never	Sensory & Eye Health
ChronoTy	ieu-a-1087	Chronotype	Sleep & Circadian Rhythm
Insomnia	ukb-a-13	Sleeplessness / insomnia	Sleep & Circadian Rhythm
MornEve	ukb-a-11	Morning/evening person (chronotype)	Sleep & Circadian Rhythm
NapDay	ukb-a-12	Nap during day	Sleep & Circadian Rhythm
Narcolep	ukb-a-15	Daytime dozing / sleeping (narcolepsy)	Sleep & Circadian Rhythm
SleepAp	ukb-b-16781	Diagnoses - main ICD10: G47.3 Sleep apnoea	Sleep & Circadian Rhythm
SleepDis	ukb-a-527	Diagnoses - main ICD10: G47 Sleep disorders	Sleep & Circadian Rhythm
SleepDur	ukb-a-9	Sleep duration	Sleep & Circadian Rhythm
WakeUp	ukb-a-10	Getting up in morning	Sleep & Circadian Rhythm
Cannabis	ukb-d-20453	Ever taken cannabis	Lifestyle & Behavior
